# Recent evolution of a TET-controlled and DPPA3/STELLA-driven pathway of passive demethylation in mammals

**DOI:** 10.1101/321604

**Authors:** Christopher B. Mulholland, Atsuya Nishiyama, Joel Ryan, Ryohei Nakamura, Merve Yiğit, Ivo M. Glück, Carina Trummer, Weihua Qin, Michael D. Bartoschek, Franziska R. Traube, Edris Parsa, Enes Ugur, Miha Modic, Aishwarya Acharya, Paul Stolz, Christoph Ziegenhain, Michael Wierer, Wolfgang Enard, Thomas Carell, Don C. Lamb, Hiroyuki Takeda, Makoto Nakanashi, Sebastian Bultmann, Heinrich Leonhardt

**Author notes:** Correspondence and requests for material should be addressed to S.B. or H.L. These authors contributed equally (Atsuya Nishiyama, Joel Ryan). These authors jointly supervised this work (Sebastian Bultmann, Heinrich Leonhardt).

## Abstract

Genome-wide DNA demethylation is a unique feature of mammalian development and naïve pluripotent stem cells. So far, it was unclear how mammals specifically achieve global DNA hypomethylation, given the high conservation of the DNA (de-)methylation machinery among vertebrates. We found that DNA demethylation requires TET activity but mostly occurs at sites where TET proteins are not bound suggesting a rather indirect mechanism. Among the few specific genes bound and activated by TET proteins was the naïve pluripotency and germline marker *Dppa3* (*Pgc7, Stella*), which undergoes TDG dependent demethylation. The requirement of TET proteins for genome-wide DNA demethylation could be bypassed by ectopic expression of *Dppa3*. We show that DPPA3 binds and displaces UHRF1 from chromatin and thereby prevents the recruitment and activation of the maintenance DNA methyltransferase DNMT1. We demonstrate that DPPA3 alone can drive global DNA demethylation when transferred to amphibians (*Xenopus*) and fish (medaka), both species that naturally do not have a *Dppa3* gene and exhibit no post-fertilization DNA demethylation. Our results show that TET proteins are responsible for active and - indirectly also for - passive DNA demethylation; while TET proteins initiate local and gene-specific demethylation in vertebrates, the recent emergence of DPPA3 introduced a unique means of genome-wide passive demethylation in mammals and contributed to the evolution of epigenetic regulation during early mammalian development.
