## Supplementary Table 2 for "Recent evolution of a TET-controlled and DPPA3/STELLA-driven pathway of passive demethylation in mammals"

### Sheet: Supplementary_Table_2___GO_Tet-
GO.ID	Term	Annotated	Significant	Expected	Fisher
GO:0048731	system development	2502	472	378.07	1.4e-09
GO:0007275	multicellular organism development	2827	523	427.17	2.3e-09
GO:0032501	multicellular organismal process	3537	630	534.46	1.4e-08
GO:0007399	nervous system development	1357	275	205.05	2e-08
GO:0048856	anatomical structure development	3061	550	462.53	7.8e-08
GO:0051239	regulation of multicellular organismal p...	1579	308	238.6	1.3e-07
GO:0007154	cell communication	2784	504	420.68	1.5e-07
GO:0023052	signaling	2756	499	416.45	1.8e-07
GO:0006935	chemotaxis	270	73	40.8	2.1e-07
GO:0007389	pattern specification process	326	84	49.26	2.6e-07
GO:0042330	taxis	272	73	41.1	2.9e-07
GO:0045165	cell fate commitment	186	55	28.11	3.1e-07
GO:0007267	cell-cell signaling	754	163	113.93	4.3e-07
GO:0048513	animal organ development	1829	346	276.37	4.8e-07
GO:0030154	cell differentiation	2254	414	340.59	7.6e-07
GO:0003002	regionalization	279	73	42.16	8.5e-07
GO:0023051	regulation of signaling	1674	317	252.95	1.6e-06
GO:0040011	locomotion	901	186	136.15	1.7e-06
GO:0048869	cellular developmental process	2355	427	355.85	2.1e-06
GO:0010646	regulation of cell communication	1655	313	250.08	2.1e-06
GO:1904018	positive regulation of vasculature devel...	77	28	11.64	3.4e-06
GO:0009605	response to external stimulus	895	183	135.24	4e-06
GO:0006812	cation transport	529	118	79.93	4e-06
GO:0009653	anatomical structure morphogenesis	1541	292	232.85	4.5e-06
GO:0008344	adult locomotory behavior	62	24	9.37	4.8e-06
GO:0007165	signal transduction	2499	447	377.61	5.3e-06
GO:0006811	ion transport	711	150	107.44	5.6e-06
GO:0099536	synaptic signaling	334	81	50.47	5.6e-06
GO:0007626	locomotory behavior	141	42	21.31	6.2e-06
GO:0007417	central nervous system development	546	120	82.5	7e-06
GO:0060322	head development	444	101	67.09	8.4e-06
GO:0007268	chemical synaptic transmission	333	80	50.32	9.3e-06
GO:0098916	anterograde trans-synaptic signaling	333	80	50.32	9.3e-06
GO:0099537	trans-synaptic signaling	333	80	50.32	9.3e-06
GO:2000026	regulation of multicellular organismal d...	1106	217	167.12	9.5e-06
GO:0007610	behavior	373	87	56.36	1.3e-05
GO:0032502	developmental process	3276	566	495.02	1.4e-05
GO:0007166	cell surface receptor signaling pathway	1255	241	189.64	1.4e-05
GO:0006928	movement of cell or subcellular componen...	997	197	150.65	1.7e-05
GO:0098660	inorganic ion transmembrane transport	297	72	44.88	1.9e-05
GO:0043269	regulation of ion transport	320	76	48.35	2.4e-05
GO:0009887	animal organ morphogenesis	645	135	97.46	2.6e-05
GO:0042221	response to chemical	1818	332	274.71	2.6e-05
GO:0021871	forebrain regionalization	26	13	3.93	3.1e-05
GO:0051240	positive regulation of multicellular org...	949	187	143.4	3.3e-05
GO:0048562	embryonic organ morphogenesis	225	57	34	3.7e-05
GO:0009952	anterior/posterior pattern specification	175	47	26.44	3.7e-05
GO:0007420	brain development	416	93	62.86	3.9e-05
GO:0009888	tissue development	1047	203	158.21	4.2e-05
GO:0048468	cell development	1298	245	196.13	4.2e-05
GO:0048706	embryonic skeletal system development	105	32	15.87	4.7e-05
GO:0030182	neuron differentiation	890	176	134.48	4.7e-05
GO:0051270	regulation of cellular component movemen...	473	103	71.47	4.7e-05
GO:0050896	response to stimulus	3834	647	579.34	5.2e-05
GO:0048646	anatomical structure formation involved ...	657	135	99.28	6.4e-05
GO:0030001	metal ion transport	411	91	62.1	6.9e-05
GO:0007411	axon guidance	140	39	21.15	7e-05
GO:0003008	system process	791	158	119.52	7e-05
GO:0050804	modulation of chemical synaptic transmis...	220	55	33.24	7.4e-05
GO:0040012	regulation of locomotion	467	101	70.57	7.5e-05
GO:0051241	negative regulation of multicellular org...	648	133	97.92	7.7e-05
GO:0098655	cation transmembrane transport	304	71	45.94	7.8e-05
GO:1901342	regulation of vasculature development	131	37	19.79	7.8e-05
GO:0030900	forebrain development	262	63	39.59	7.9e-05
GO:0009966	regulation of signal transduction	1463	270	221.07	8.6e-05
GO:0007611	learning or memory	156	42	23.57	8.8e-05
GO:0050890	cognition	176	46	26.59	9.1e-05
GO:0097485	neuron projection guidance	142	39	21.46	9.8e-05
GO:0048870	cell motility	767	153	115.9	9.9e-05
GO:0051674	localization of cell	767	153	115.9	9.9e-05
GO:0022008	neurogenesis	1038	199	156.85	0.0001
GO:0021953	central nervous system neuron differenti...	157	42	23.72	0.0001
GO:0048699	generation of neurons	974	188	147.18	0.00011
GO:0048598	embryonic morphogenesis	444	96	67.09	0.00011
GO:0050793	regulation of developmental process	1451	267	219.25	0.00012
GO:0098662	inorganic cation transmembrane transport	276	65	41.71	0.00012
GO:0050808	synapse organization	163	43	24.63	0.00012
GO:0070588	calcium ion transmembrane transport	125	35	18.89	0.00014
GO:0034220	ion transmembrane transport	375	83	56.66	0.00015
GO:0016477	cell migration	709	142	107.13	0.00015
GO:0007613	memory	75	24	11.33	0.00018
GO:0006816	calcium ion transport	191	48	28.86	0.00018
GO:0007186	G-protein coupled receptor signaling pat...	297	68	44.88	0.0002
GO:2000145	regulation of cell motility	423	91	63.92	0.0002
GO:0030334	regulation of cell migration	401	87	60.59	0.00021
GO:0001505	regulation of neurotransmitter levels	108	31	16.32	0.00021
GO:0045766	positive regulation of angiogenesis	67	22	10.12	0.00021
GO:0048568	embryonic organ development	330	74	49.86	0.00022
GO:0009953	dorsal/ventral pattern formation	85	26	12.84	0.00022
GO:0050877	nervous system process	469	99	70.87	0.00023
GO:0050920	regulation of chemotaxis	81	25	12.24	0.00025
GO:0050900	leukocyte migration	114	32	17.23	0.00026
GO:0001501	skeletal system development	316	71	47.75	0.00027
GO:0022603	regulation of anatomical structure morph...	574	117	86.73	0.00028
GO:0060485	mesenchyme development	159	41	24.03	0.00029
GO:0048583	regulation of response to stimulus	1829	325	276.37	0.0003
GO:0055080	cation homeostasis	328	73	49.56	0.0003
GO:0035813	regulation of renal sodium excretion	11	7	1.66	0.00033
GO:0050679	positive regulation of epithelial cell p...	106	30	16.02	0.00034
GO:0007612	learning	92	27	13.9	0.00035
GO:0001558	regulation of cell growth	233	55	35.21	0.00036
GO:0001525	angiogenesis	244	57	36.87	0.00038
GO:0010959	regulation of metal ion transport	192	47	29.01	0.0004
GO:0051094	positive regulation of developmental pro...	832	160	125.72	0.00044
GO:0007204	positive regulation of cytosolic calcium...	122	33	18.43	0.00044
GO:0007423	sensory organ development	360	78	54.4	0.00046
GO:0050801	ion homeostasis	377	81	56.97	0.00047
GO:0010562	positive regulation of phosphorus metabo...	594	119	89.76	0.0005
GO:0045937	positive regulation of phosphate metabol...	594	119	89.76	0.0005
GO:0051930	regulation of sensory perception of pain	25	11	3.78	0.00052
GO:0051931	regulation of sensory perception	25	11	3.78	0.00052
GO:0048762	mesenchymal cell differentiation	123	33	18.59	0.00052
GO:0051716	cellular response to stimulus	3260	548	492.6	0.00053
GO:0030534	adult behavior	99	28	14.96	0.00054
GO:0048663	neuron fate commitment	67	21	10.12	0.0006
GO:0044706	multi-multicellular organism process	81	24	12.24	0.00064
GO:0048704	embryonic skeletal system morphogenesis	81	24	12.24	0.00064
GO:0042471	ear morphogenesis	86	25	13	0.00068
GO:0055078	sodium ion homeostasis	22	10	3.32	0.00068
GO:0098771	inorganic ion homeostasis	337	73	50.92	0.00069
GO:0035812	renal sodium excretion	12	7	1.81	0.0007
GO:1904062	regulation of cation transmembrane trans...	145	37	21.91	0.0007
GO:0055065	metal ion homeostasis	288	64	43.52	0.00072
GO:0001934	positive regulation of protein phosphory...	502	102	75.85	0.00076
GO:0070838	divalent metal ion transport	224	52	33.85	0.00079
GO:0072511	divalent inorganic cation transport	224	52	33.85	0.00079
GO:0048514	blood vessel morphogenesis	317	69	47.9	0.00084
GO:0009064	glutamine family amino acid metabolic pr...	34	13	5.14	0.00084
GO:0001708	cell fate specification	64	20	9.67	0.00084
GO:0048666	neuron development	714	138	107.89	0.00089
GO:0008283	cell proliferation	1122	206	169.54	0.0009
GO:0042127	regulation of cell proliferation	923	173	139.47	0.00092
GO:0035176	social behavior	23	10	3.48	0.00104
GO:0051703	intraspecies interaction between organis...	23	10	3.48	0.00104
GO:2000178	negative regulation of neural precursor ...	23	10	3.48	0.00104
GO:0050806	positive regulation of synaptic transmis...	98	27	14.81	0.00105
GO:0048667	cell morphogenesis involved in neuron di...	370	78	55.91	0.00106
GO:0042327	positive regulation of phosphorylation	531	106	80.24	0.00115
GO:0065008	regulation of biological quality	1851	323	279.7	0.00115
GO:0034765	regulation of ion transmembrane transpor...	201	47	30.37	0.00117
GO:0002685	regulation of leukocyte migration	66	20	9.97	0.00129
GO:0014048	regulation of glutamate secretion	13	7	1.96	0.00131
GO:0021877	forebrain neuron fate commitment	13	7	1.96	0.00131
GO:0021903	rostrocaudal neural tube patterning	13	7	1.96	0.00131
GO:0061437	renal system vasculature development	13	7	1.96	0.00131
GO:0061440	kidney vasculature development	13	7	1.96	0.00131
GO:0097154	GABAergic neuron differentiation	13	7	1.96	0.00131
GO:0044057	regulation of system process	256	57	38.68	0.00132
GO:0055085	transmembrane transport	510	102	77.06	0.00133
GO:0007259	JAK-STAT cascade	85	24	12.84	0.00134
GO:0097696	STAT cascade	85	24	12.84	0.00134
GO:0045595	regulation of cell differentiation	1058	194	159.87	0.00137
GO:0010453	regulation of cell fate commitment	20	9	3.02	0.00138
GO:0050673	epithelial cell proliferation	235	53	35.51	0.00142
GO:0014909	smooth muscle cell migration	53	17	8.01	0.00146
GO:2001257	regulation of cation channel activity	76	22	11.48	0.00147
GO:0050678	regulation of epithelial cell proliferat...	198	46	29.92	0.00151
GO:0034762	regulation of transmembrane transport	209	48	31.58	0.00156
GO:0006690	icosanoid metabolic process	32	12	4.84	0.00161
GO:0007628	adult walking behavior	28	11	4.23	0.00161
GO:0090659	walking behavior	28	11	4.23	0.00161
GO:0051480	regulation of cytosolic calcium ion conc...	136	34	20.55	0.00165
GO:0046425	regulation of JAK-STAT cascade	72	21	10.88	0.00169
GO:0055067	monovalent inorganic cation homeostasis	72	21	10.88	0.00169
GO:1904892	regulation of STAT cascade	72	21	10.88	0.00169
GO:0032879	regulation of localization	1438	255	217.29	0.00174
GO:0045596	negative regulation of cell differentiat...	439	89	66.34	0.00174
GO:0010033	response to organic substance	1401	249	211.7	0.00175
GO:0061448	connective tissue development	152	37	22.97	0.00177
GO:0021954	central nervous system neuron developmen...	63	19	9.52	0.00179
GO:0006536	glutamate metabolic process	17	8	2.57	0.00181
GO:0071466	cellular response to xenobiotic stimulus	17	8	2.57	0.00181
GO:0007416	synapse assembly	82	23	12.39	0.00185
GO:0051093	negative regulation of developmental pro...	568	111	85.83	0.00191
GO:0000904	cell morphogenesis involved in different...	458	92	69.21	0.00197
GO:0040008	regulation of growth	401	82	60.59	0.00202
GO:0090596	sensory organ morphogenesis	185	43	27.95	0.00209
GO:0045987	positive regulation of smooth muscle con...	21	9	3.17	0.0021
GO:0098801	regulation of renal system process	21	9	3.17	0.0021
GO:1901381	positive regulation of potassium ion tra...	21	9	3.17	0.0021
GO:1902531	regulation of intracellular signal trans...	886	164	133.88	0.00217
GO:0048483	autonomic nervous system development	33	12	4.99	0.00219
GO:1904064	positive regulation of cation transmembr...	64	19	9.67	0.0022
GO:0043010	camera-type eye development	207	47	31.28	0.00222
GO:0007218	neuropeptide signaling pathway	25	10	3.78	0.00223
GO:0060135	maternal process involved in female preg...	25	10	3.78	0.00223
GO:0033559	unsaturated fatty acid metabolic process	29	11	4.38	0.00225
GO:0006805	xenobiotic metabolic process	14	7	2.12	0.00229
GO:0021978	telencephalon regionalization	14	7	2.12	0.00229
GO:0042133	neurotransmitter metabolic process	14	7	2.12	0.00229
GO:0044062	regulation of excretion	14	7	2.12	0.00229
GO:0021536	diencephalon development	55	17	8.31	0.00229
GO:0032411	positive regulation of transporter activ...	55	17	8.31	0.00229
GO:0055082	cellular chemical homeostasis	363	75	54.85	0.00233
GO:0043408	regulation of MAPK cascade	375	77	56.66	0.00244
GO:0016049	cell growth	296	63	44.73	0.00244
GO:0001667	ameboidal-type cell migration	208	47	31.43	0.00246
GO:0019233	sensory perception of pain	60	18	9.07	0.0025
GO:0031644	regulation of neurological system proces...	42	14	6.35	0.0025
GO:0015711	organic anion transport	176	41	26.59	0.00251
GO:0015672	monovalent inorganic cation transport	230	51	34.75	0.00252
GO:2000147	positive regulation of cell motility	241	53	36.42	0.00253
GO:0019221	cytokine-mediated signaling pathway	155	37	23.42	0.00255
GO:0032414	positive regulation of ion transmembrane...	51	16	7.71	0.00258
GO:0051952	regulation of amine transport	51	16	7.71	0.00258
GO:0001837	epithelial to mesenchymal transition	84	23	12.69	0.0026
GO:0048878	chemical homeostasis	550	107	83.11	0.00266
GO:0045765	regulation of angiogenesis	114	29	17.23	0.00266
GO:1903169	regulation of calcium ion transmembrane ...	65	19	9.82	0.00267
GO:0007409	axonogenesis	286	61	43.22	0.0027
GO:0051960	regulation of nervous system development	598	115	90.36	0.0028
GO:0001893	maternal placenta development	18	8	2.72	0.00282
GO:0030003	cellular cation homeostasis	281	60	42.46	0.00283
GO:0033138	positive regulation of peptidyl-serine p...	56	17	8.46	0.00284
GO:0001568	blood vessel development	383	78	57.87	0.00288
GO:0061061	muscle structure development	406	82	61.35	0.00289
GO:0072507	divalent inorganic cation homeostasis	226	50	34.15	0.0029
GO:1901606	alpha-amino acid catabolic process	34	12	5.14	0.00292
GO:0055074	calcium ion homeostasis	199	45	30.07	0.00296
GO:0006809	nitric oxide biosynthetic process	30	11	4.53	0.00307
GO:0015837	amine transport	52	16	7.86	0.00321
GO:0070887	cellular response to chemical stimulus	1355	239	204.75	0.00328
GO:0007369	gastrulation	126	31	19.04	0.00337
GO:0097553	calcium ion transmembrane import into cy...	57	17	8.61	0.00348
GO:0048705	skeletal system morphogenesis	163	38	24.63	0.00349
GO:0030901	midbrain development	39	13	5.89	0.00353
GO:0051209	release of sequestered calcium ion into ...	48	15	7.25	0.00362
GO:0051283	negative regulation of sequestering of c...	48	15	7.25	0.00362
GO:0043270	positive regulation of ion transport	137	33	20.7	0.00364
GO:0010648	negative regulation of cell communicatio...	734	137	110.91	0.00367
GO:0014812	muscle cell migration	62	18	9.37	0.00371
GO:0000902	cell morphogenesis	621	118	93.84	0.00376
GO:0031175	neuron projection development	639	121	96.56	0.0038
GO:2001057	reactive nitrogen species metabolic proc...	35	12	5.29	0.00384
GO:0034767	positive regulation of ion transmembrane...	67	19	10.12	0.00389
GO:0015696	ammonium transport	53	16	8.01	0.00396
GO:0035249	synaptic transmission	glutamatergic	53	16	8.01	0.00396
GO:0022898	regulation of transmembrane transporter ...	117	29	17.68	0.004
GO:0001654	eye development	235	51	35.51	0.00401
GO:0120039	plasma membrane bounded cell projection ...	405	81	61.2	0.00402
GO:0023057	negative regulation of signaling	736	137	111.21	0.00406
GO:0032964	collagen biosynthetic process	31	11	4.68	0.00412
GO:0046209	nitric oxide metabolic process	31	11	4.68	0.00412
GO:0030326	embryonic limb morphogenesis	107	27	16.17	0.00413
GO:0035113	embryonic appendage morphogenesis	107	27	16.17	0.00413
GO:1901605	alpha-amino acid metabolic process	107	27	16.17	0.00413
GO:0051272	positive regulation of cellular componen...	252	54	38.08	0.00414
GO:0065007	biological regulation	5825	926	880.19	0.0042
GO:0042474	middle ear morphogenesis	19	8	2.87	0.00424
GO:0031532	actin cytoskeleton reorganization	58	17	8.76	0.00425
GO:0051955	regulation of amino acid transport	23	9	3.48	0.0044
GO:0008150	biological_process	9649	1463	1458.01	0.00445
GO:0032409	regulation of transporter activity	123	30	18.59	0.00445
GO:0051282	regulation of sequestering of calcium io...	49	15	7.4	0.0045
GO:0051705	multi-organism behavior	40	13	6.04	0.00452
GO:0030335	positive regulation of cell migration	231	50	34.91	0.0046
GO:0030902	hindbrain development	113	28	17.07	0.00465
GO:0072358	cardiovascular system development	413	82	62.41	0.00466
GO:0006936	muscle contraction	134	32	20.25	0.00477
GO:0019369	arachidonic acid metabolic process	12	6	1.81	0.00479
GO:0060979	vasculogenesis involved in coronary vasc...	12	6	1.81	0.00479
GO:0072012	glomerulus vasculature development	12	6	1.81	0.00479
GO:0007167	enzyme linked receptor protein signaling...	507	98	76.61	0.0048
GO:0010632	regulation of epithelial cell migration	103	26	15.56	0.00481
GO:0001944	vasculature development	402	80	60.74	0.00484
GO:0098742	cell-cell adhesion via plasma-membrane a...	78	21	11.79	0.00485
GO:0021879	forebrain neuron differentiation	54	16	8.16	0.00486
GO:0048858	cell projection morphogenesis	408	81	61.65	0.00491
GO:0006873	cellular ion homeostasis	288	60	43.52	0.00502
GO:0021537	telencephalon development	172	39	25.99	0.00516
GO:0032412	regulation of ion transmembrane transpor...	114	28	17.23	0.0053
GO:0030595	leukocyte chemotaxis	64	18	9.67	0.00537
GO:0002064	epithelial cell development	135	32	20.4	0.00537
GO:0006875	cellular metal ion homeostasis	244	52	36.87	0.00542
GO:2001259	positive regulation of cation channel ac...	32	11	4.84	0.00544
GO:0015844	monoamine transport	50	15	7.56	0.00555
GO:0051208	sequestering of calcium ion	50	15	7.56	0.00555
GO:0006836	neurotransmitter transport	99	25	14.96	0.0056
GO:0099531	presynaptic process involved in chemical...	84	22	12.69	0.00571
GO:0045597	positive regulation of cell differentiat...	623	117	94.14	0.00576
GO:0002828	regulation of type 2 immune response	16	7	2.42	0.00578
GO:0006692	prostanoid metabolic process	16	7	2.42	0.00578
GO:0006693	prostaglandin metabolic process	16	7	2.42	0.00578
GO:0023019	signal transduction involved in regulati...	16	7	2.42	0.00578
GO:0030431	sleep	16	7	2.42	0.00578
GO:0048486	parasympathetic nervous system developme...	16	7	2.42	0.00578
GO:0040017	positive regulation of locomotion	256	54	38.68	0.0058
GO:0010712	regulation of collagen metabolic process	28	10	4.23	0.00584
GO:0048863	stem cell differentiation	120	29	18.13	0.00587
GO:0023056	positive regulation of signaling	871	158	131.61	0.00588
GO:0010647	positive regulation of cell communicatio...	865	157	130.71	0.00591
GO:0030855	epithelial cell differentiation	330	67	49.86	0.00591
GO:0010717	regulation of epithelial to mesenchymal ...	55	16	8.31	0.00591
GO:0070848	response to growth factor	353	71	53.34	0.00592
GO:0051924	regulation of calcium ion transport	115	28	17.38	0.00602
GO:0050789	regulation of biological process	5565	885	840.9	0.00606
GO:0045428	regulation of nitric oxide biosynthetic ...	24	9	3.63	0.00611
GO:0045907	positive regulation of vasoconstriction	24	9	3.63	0.00611
GO:0048010	vascular endothelial growth factor recep...	24	9	3.63	0.00611
GO:0050922	negative regulation of chemotaxis	20	8	3.02	0.00614
GO:1903524	positive regulation of blood circulation	46	14	6.95	0.00631
GO:0032989	cellular component morphogenesis	667	124	100.79	0.0064
GO:0000165	MAPK cascade	418	82	63.16	0.00642
GO:0070374	positive regulation of ERK1 and ERK2 cas...	95	24	14.35	0.00651
GO:0090130	tissue migration	142	33	21.46	0.00652
GO:0033135	regulation of peptidyl-serine phosphoryl...	75	20	11.33	0.00661
GO:0060401	cytosolic calcium ion transport	80	21	12.09	0.00664
GO:0022029	telencephalon cell migration	51	15	7.71	0.00678
GO:0050886	endocrine process	51	15	7.71	0.00678
GO:0048585	negative regulation of response to stimu...	814	148	123	0.00699
GO:0072503	cellular divalent inorganic cation homeo...	208	45	31.43	0.007
GO:0001569	branching involved in blood vessel morph...	33	11	4.99	0.00707
GO:0001570	vasculogenesis	61	17	9.22	0.00741
GO:0021872	forebrain generation of neurons	61	17	9.22	0.00741
GO:0048812	neuron projection morphogenesis	397	78	59.99	0.00744
GO:0071363	cellular response to growth factor stimu...	345	69	52.13	0.00755
GO:0042472	inner ear morphogenesis	66	18	9.97	0.00758
GO:0060402	calcium ion transport into cytosol	71	19	10.73	0.00769
GO:0003197	endocardial cushion development	29	10	4.38	0.00773
GO:0035924	cellular response to vascular endothelia...	29	10	4.38	0.00773
GO:0044246	regulation of multicellular organismal m...	29	10	4.38	0.00773
GO:0045933	positive regulation of muscle contractio...	29	10	4.38	0.00773
GO:0007156	homophilic cell adhesion via plasma memb...	47	14	7.1	0.00777
GO:0046717	acid secretion	47	14	7.1	0.00777
GO:0042501	serine phosphorylation of STAT protein	13	6	1.96	0.00777
GO:0043949	regulation of cAMP-mediated signaling	13	6	1.96	0.00777
GO:0048240	sperm capacitation	13	6	1.96	0.00777
GO:0006813	potassium ion transport	107	26	16.17	0.00816
GO:0021885	forebrain cell migration	52	15	7.86	0.00823
GO:0060976	coronary vasculature development	52	15	7.86	0.00823
GO:0061564	axon development	306	62	46.24	0.00826
GO:0032965	regulation of collagen biosynthetic proc...	25	9	3.78	0.00829
GO:0043268	positive regulation of potassium ion tra...	25	9	3.78	0.00829
GO:0006874	cellular calcium ion homeostasis	188	41	28.41	0.00848
GO:0071310	cellular response to organic substance	1126	198	170.14	0.00852
GO:0042092	type 2 immune response	17	7	2.57	0.00856
GO:1901018	positive regulation of potassium ion tra...	17	7	2.57	0.00856
GO:0009410	response to xenobiotic stimulus	21	8	3.17	0.00863
GO:0040007	growth	619	115	93.53	0.00866
GO:0001894	tissue homeostasis	87	22	13.15	0.00885
GO:0001938	positive regulation of endothelial cell ...	43	13	6.5	0.00887
GO:0043266	regulation of potassium ion transport	43	13	6.5	0.00887
GO:0060429	epithelium development	680	125	102.75	0.00898
GO:0034764	positive regulation of transmembrane tra...	72	19	10.88	0.009
GO:0045664	regulation of neuron differentiation	453	87	68.45	0.00904
GO:0009308	amine metabolic process	34	11	5.14	0.00905
GO:0032890	regulation of organic acid transport	34	11	5.14	0.00905
GO:0023014	signal transduction by protein phosphory...	430	83	64.98	0.00935
GO:0090132	epithelium migration	140	32	21.15	0.0094
GO:0014910	regulation of smooth muscle cell migrati...	48	14	7.25	0.00948
GO:0051962	positive regulation of nervous system de...	372	73	56.21	0.00969
GO:0040013	negative regulation of locomotion	162	36	24.48	0.00972
GO:0002376	immune system process	1012	179	152.92	0.00974
GO:0060326	cell chemotaxis	98	24	14.81	0.00974
GO:0032990	cell part morphogenesis	419	81	63.31	0.00978
GO:0008285	negative regulation of cell proliferatio...	384	75	58.02	0.00988
GO:0043583	ear development	146	33	22.06	0.01002
GO:0001755	neural crest cell migration	30	10	4.53	0.01005
GO:0014911	positive regulation of smooth muscle cel...	30	10	4.53	0.01005
GO:0006820	anion transport	229	48	34.6	0.01006
GO:0009063	cellular amino acid catabolic process	39	12	5.89	0.0101
GO:0021532	neural tube patterning	39	12	5.89	0.0101
GO:0015701	bicarbonate transport	10	5	1.51	0.01015
GO:0021892	cerebral cortex GABAergic interneuron di...	10	5	1.51	0.01015
GO:0032460	negative regulation of protein oligomeri...	10	5	1.51	0.01015
GO:0033139	regulation of peptidyl-serine phosphoryl...	10	5	1.51	0.01015
GO:0042430	indole-containing compound metabolic pro...	10	5	1.51	0.01015
GO:0046697	decidualization	10	5	1.51	0.01015
GO:0090136	epithelial cell-cell adhesion	10	5	1.51	0.01015
GO:0045995	regulation of embryonic development	83	21	12.54	0.01032
GO:0007565	female pregnancy	68	18	10.28	0.01049
GO:0030030	cell projection organization	879	157	132.82	0.01072
GO:0120036	plasma membrane bounded cell projection ...	861	154	130.1	0.0109
GO:0043410	positive regulation of MAPK cascade	247	51	37.32	0.01092
GO:0023061	signal release	253	52	38.23	0.01119
GO:1901379	regulation of potassium ion transmembran...	35	11	5.29	0.01144
GO:1903409	reactive oxygen species biosynthetic pro...	49	14	7.4	0.01147
GO:0050769	positive regulation of neurogenesis	334	66	50.47	0.01156
GO:0050767	regulation of neurogenesis	541	101	81.75	0.01171
GO:0051271	negative regulation of cellular componen...	153	34	23.12	0.01173
GO:1903522	regulation of blood circulation	110	26	16.62	0.01177
GO:2000021	regulation of ion homeostasis	110	26	16.62	0.01177
GO:0042417	dopamine metabolic process	22	8	3.32	0.0118
GO:0001523	retinoid metabolic process	14	6	2.12	0.01189
GO:0010002	cardioblast differentiation	14	6	2.12	0.01189
GO:0016101	diterpenoid metabolic process	14	6	2.12	0.01189
GO:0021783	preganglionic parasympathetic fiber deve...	14	6	2.12	0.01189
GO:0007178	transmembrane receptor protein serine/th...	203	43	30.67	0.01195
GO:0048736	appendage development	137	31	20.7	0.0121
GO:0060173	limb development	137	31	20.7	0.0121
GO:0001936	regulation of endothelial cell prolifera...	59	16	8.92	0.01211
GO:0021514	ventral spinal cord interneuron differen...	18	7	2.72	0.01222
GO:0090218	positive regulation of lipid kinase acti...	18	7	2.72	0.01222
GO:0031333	negative regulation of protein complex a...	69	18	10.43	0.01224
GO:0051148	negative regulation of muscle cell diffe...	40	12	6.04	0.01249
GO:0021983	pituitary gland development	31	10	4.68	0.01287
GO:0035137	hindlimb morphogenesis	31	10	4.68	0.01287
GO:0035270	endocrine system development	95	23	14.35	0.0129
GO:0090287	regulation of cellular response to growt...	154	34	23.27	0.01294
GO:0019725	cellular homeostasis	430	82	64.98	0.01314
GO:0010631	epithelial cell migration	138	31	20.85	0.01342
GO:0046903	secretion	568	105	85.83	0.01359
GO:0071496	cellular response to external stimulus	133	30	20.1	0.01401
GO:0070372	regulation of ERK1 and ERK2 cascade	144	32	21.76	0.01418
GO:0001935	endothelial cell proliferation	70	18	10.58	0.01422
GO:0070371	ERK1 and ERK2 cascade	155	34	23.42	0.01424
GO:0001709	cell fate determination	36	11	5.44	0.01428
GO:0045453	bone resorption	27	9	4.08	0.01435
GO:0051937	catecholamine transport	41	12	6.2	0.0153
GO:0001764	neuron migration	107	25	16.17	0.01538
GO:1903532	positive regulation of secretion by cell	212	44	32.03	0.01574
GO:0035556	intracellular signal transduction	1344	230	203.09	0.01602
GO:0031401	positive regulation of protein modificat...	632	115	95.5	0.01605
GO:0051046	regulation of secretion	404	77	61.05	0.0161
GO:0021700	developmental maturation	173	37	26.14	0.01617
GO:0001932	regulation of protein phosphorylation	748	134	113.03	0.01617
GO:0048665	neuron fate specification	32	10	4.84	0.01625
GO:0060986	endocrine hormone secretion	32	10	4.84	0.01625
GO:0007169	transmembrane receptor protein tyrosine ...	316	62	47.75	0.01626
GO:0098609	cell-cell adhesion	357	69	53.94	0.01628
GO:0001516	prostaglandin biosynthetic process	11	5	1.66	0.01632
GO:0014061	regulation of norepinephrine secretion	11	5	1.66	0.01632
GO:0030947	regulation of vascular endothelial growt...	11	5	1.66	0.01632
GO:0046457	prostanoid biosynthetic process	11	5	1.66	0.01632
GO:0048243	norepinephrine secretion	11	5	1.66	0.01632
GO:0048469	cell maturation	97	23	14.66	0.0165
GO:0045446	endothelial cell differentiation	56	15	8.46	0.01664
GO:0048332	mesoderm morphogenesis	56	15	8.46	0.01664
GO:0048608	reproductive structure development	270	54	40.8	0.01671
GO:0003181	atrioventricular valve morphogenesis	19	7	2.87	0.01687
GO:0014047	glutamate secretion	19	7	2.87	0.01687
GO:1901700	response to oxygen-containing compound	688	124	103.96	0.01695
GO:0007266	Rho protein signal transduction	92	22	13.9	0.01705
GO:0021915	neural tube development	146	32	22.06	0.01723
GO:0032103	positive regulation of response to exter...	108	25	16.32	0.01723
GO:0009968	negative regulation of signal transducti...	664	120	100.33	0.01723
GO:0006775	fat-soluble vitamin metabolic process	15	6	2.27	0.01732
GO:0010714	positive regulation of collagen metaboli...	15	6	2.27	0.01732
GO:0032967	positive regulation of collagen biosynth...	15	6	2.27	0.01732
GO:0042074	cell migration involved in gastrulation	15	6	2.27	0.01732
GO:0044253	positive regulation of multicellular org...	15	6	2.27	0.01732
GO:0044851	hair cycle phase	15	6	2.27	0.01732
GO:0048265	response to pain	15	6	2.27	0.01732
GO:0060850	regulation of transcription involved in ...	15	6	2.27	0.01732
GO:0048522	positive regulation of cellular process	2894	472	437.3	0.01741
GO:0048518	positive regulation of biological proces...	3154	512	476.59	0.01761
GO:0072359	circulatory system development	628	114	94.89	0.01762
GO:0051966	regulation of synaptic transmission	glu...	37	11	5.59	0.01762
GO:1901019	regulation of calcium ion transmembrane ...	37	11	5.59	0.01762
GO:2000648	positive regulation of stem cell prolife...	37	11	5.59	0.01762
GO:0007600	sensory perception	242	49	36.57	0.01764
GO:0071804	cellular potassium ion transport	82	20	12.39	0.01807
GO:0071805	potassium ion transmembrane transport	82	20	12.39	0.01807
GO:0021884	forebrain neuron development	28	9	4.23	0.01838
GO:0032845	negative regulation of homeostatic proce...	114	26	17.23	0.01847
GO:0051216	cartilage development	114	26	17.23	0.01847
GO:1901568	fatty acid derivative metabolic process	42	12	6.35	0.01855
GO:0015850	organic hydroxy compound transport	98	23	14.81	0.01857
GO:0007517	muscle organ development	243	49	36.72	0.01896
GO:0001707	mesoderm formation	52	14	7.86	0.01944
GO:0032675	regulation of interleukin-6 production	52	14	7.86	0.01944
GO:0042310	vasoconstriction	52	14	7.86	0.01944
GO:0044106	cellular amine metabolic process	33	10	4.99	0.02025
GO:0048008	platelet-derived growth factor receptor ...	33	10	4.99	0.02025
GO:0060284	regulation of cell development	607	110	91.72	0.02042
GO:0061458	reproductive system development	273	54	41.25	0.02048
GO:0031668	cellular response to extracellular stimu...	115	26	17.38	0.02054
GO:0007588	excretion	24	8	3.63	0.02057
GO:0035116	embryonic hindlimb morphogenesis	24	8	3.63	0.02057
GO:1900408	negative regulation of cellular response...	24	8	3.63	0.02057
GO:1903202	negative regulation of oxidative stress-...	24	8	3.63	0.02057
GO:0015849	organic acid transport	126	28	19.04	0.0208
GO:0046942	carboxylic acid transport	126	28	19.04	0.0208
GO:0001704	formation of primary germ layer	78	19	11.79	0.02112
GO:0060393	regulation of pathway-restricted SMAD pr...	38	11	5.74	0.02151
GO:0043542	endothelial cell migration	94	22	14.2	0.02165
GO:0035107	appendage morphogenesis	121	27	18.28	0.02178
GO:0035108	limb morphogenesis	121	27	18.28	0.02178
GO:0045666	positive regulation of neuron differenti...	274	54	41.4	0.02188
GO:0007631	feeding behavior	68	17	10.28	0.02214
GO:0006955	immune response	470	87	71.02	0.02252
GO:0003151	outflow tract morphogenesis	63	16	9.52	0.02252
GO:0003203	endocardial cushion morphogenesis	20	7	3.02	0.02265
GO:0010719	negative regulation of epithelial to mes...	20	7	3.02	0.02265
GO:0045429	positive regulation of nitric oxide bios...	20	7	3.02	0.02265
GO:0060317	cardiac epithelial to mesenchymal transi...	20	7	3.02	0.02265
GO:1904407	positive regulation of nitric oxide meta...	20	7	3.02	0.02265
GO:0048871	multicellular organismal homeostasis	149	32	22.51	0.02274
GO:0061138	morphogenesis of a branching epithelium	149	32	22.51	0.02274
GO:0006939	smooth muscle contraction	53	14	8.01	0.02285
GO:0032635	interleukin-6 production	53	14	8.01	0.02285
GO:0051179	localization	3127	506	472.51	0.02302
GO:0048519	negative regulation of biological proces...	2822	459	426.42	0.02305
GO:0021772	olfactory bulb development	29	9	4.38	0.02317
GO:0050433	regulation of catecholamine secretion	29	9	4.38	0.02317
GO:0051954	positive regulation of amine transport	29	9	4.38	0.02317
GO:1903530	regulation of secretion by cell	375	71	56.66	0.02326
GO:0009792	embryo development ending in birth or eg...	495	91	74.8	0.02354
GO:0120035	regulation of plasma membrane bounded ce...	417	78	63.01	0.02363
GO:0032496	response to lipopolysaccharide	111	25	16.77	0.02384
