## Supplementary Table 4 for "Recent evolution of a TET-controlled and DPPA3/STELLA-driven pathway of passive demethylation in mammals"

### Sheet: filtered GO analysis
Analysis Type:	PANTHER Overrepresentation Test (Released 20171205)
Annotation Version and Release Date:	GO Ontology database Released 2018-07-03
Analyzed List:	upload_1 (Mus musculus)
Reference List:	Mus musculus (all genes in database)
Test Type:	FISHER
GO biological process complete	Mus musculus - REFLIST (22262)	upload_1 (130)	upload_1 (expected)	upload_1 (over/under)	upload_1 (fold Enrichment)	upload_1 (raw P-value)	upload_1 (FDR)
changes to DNA methylation involved in embryo development (GO:1901538)	8	4	0.05	+	85.62	5.18e-07	0.000129
DNA methylation involved in embryo development (GO:0043045)	8	4	0.05	+	85.62	5.18e-07	0.000127
tRNA aminoacylation for protein translation (GO:0006418)	45	8	0.26	+	30.44	7.39e-10	5.2e-07
tRNA aminoacylation (GO:0043039)	48	8	0.28	+	28.54	1.17e-09	7.86e-07
amino acid activation (GO:0043038)	49	8	0.29	+	27.96	1.35e-09	8.72e-07
ADP metabolic process (GO:0046031)	48	6	0.28	+	21.41	7.01e-07	0.000167
protein import into nucleus (GO:0006606)	98	8	0.57	+	13.98	1.94e-07	5.68e-05
import into nucleus (GO:0051170)	102	8	0.6	+	13.43	2.59e-07	7.04e-05
translation (GO:0006412)	298	19	1.74	+	10.92	3.15e-14	4.87e-10
peptide biosynthetic process (GO:0043043)	317	19	1.85	+	10.26	8.97e-14	4.63e-10
tRNA metabolic process (GO:0006399)	167	10	0.98	+	10.25	8.68e-08	2.86e-05
symbiont process (GO:0044403)	211	12	1.23	+	9.74	7.26e-09	3.63e-06
nucleocytoplasmic transport (GO:0006913)	203	11	1.19	+	9.28	5.05e-08	1.91e-05
nuclear transport (GO:0051169)	204	11	1.19	+	9.23	5.3e-08	1.95e-05
amide biosynthetic process (GO:0043604)	405	21	2.37	+	8.88	5.88e-14	4.56e-10
peptide metabolic process (GO:0006518)	425	19	2.48	+	7.66	1.21e-11	2.09e-08
establishment of protein localization to organelle (GO:0072594)	270	12	1.58	+	7.61	9.7e-08	3.13e-05
interspecies interaction between organisms (GO:0044419)	272	12	1.59	+	7.55	1.05e-07	3.31e-05
coenzyme metabolic process (GO:0006732)	268	11	1.56	+	7.03	7.23e-07	0.000167
ncRNA metabolic process (GO:0034660)	425	16	2.48	+	6.45	6.1e-09	3.26e-06
cellular amide metabolic process (GO:0043603)	634	22	3.7	+	5.94	2.95e-11	3.51e-08
intracellular protein transport (GO:0006886)	694	19	4.05	+	4.69	3.13e-08	1.28e-05
protein localization to organelle (GO:0033365)	548	15	3.2	+	4.69	9.97e-07	0.000224
DNA metabolic process (GO:0006259)	630	17	3.68	+	4.62	2.17e-07	6.11e-05
carboxylic acid metabolic process (GO:0019752)	756	20	4.41	+	4.53	2.27e-08	1.03e-05
organonitrogen compound biosynthetic process (GO:1901566)	1068	28	6.24	+	4.49	2.65e-11	3.42e-08
oxoacid metabolic process (GO:0043436)	798	20	4.66	+	4.29	5.4e-08	1.94e-05
chromosome organization (GO:0051276)	888	21	5.19	+	4.05	6.31e-08	2.17e-05
organic acid metabolic process (GO:0006082)	848	20	4.95	+	4.04	1.41e-07	4.28e-05

### Sheet: whole GO analysis
Analysis Type:	PANTHER Overrepresentation Test (Released 20171205)
Annotation Version and Release Date:	GO Ontology database Released 2018-07-03
Analyzed List:	upload_1 (Mus musculus)
Reference List:	Mus musculus (all genes in database)
Test Type:	FISHER
GO biological process complete	Mus musculus - REFLIST (22262)	upload_1 (130)	upload_1 (expected)	upload_1 (over/under)	upload_1 (fold Enrichment)	upload_1 (raw P-value)	upload_1 (FDR)
translation (GO:0006412)	298	19	1.74	+	10.92	3.15e-14	4.87e-10
amide biosynthetic process (GO:0043604)	405	21	2.37	+	8.88	5.88e-14	4.56e-10
peptide biosynthetic process (GO:0043043)	317	19	1.85	+	10.26	8.97e-14	4.63e-10
cellular metabolic process (GO:0044237)	7273	84	42.47	+	1.98	1.34e-13	5.17e-10
cellular nitrogen compound metabolic process (GO:0034641)	4151	59	24.24	+	2.43	5.19e-12	1.61e-08
protein-containing complex subunit organization (GO:0043933)	1494	34	8.72	+	3.9	5.7e-12	1.47e-08
cellular component organization or biogenesis (GO:0071840)	5123	66	29.92	+	2.21	7.4e-12	1.64e-08
organelle organization (GO:0006996)	2920	48	17.05	+	2.82	7.89e-12	1.53e-08
peptide metabolic process (GO:0006518)	425	19	2.48	+	7.66	1.21e-11	2.09e-08
metabolic process (GO:0008152)	8334	87	48.67	+	1.79	1.55e-11	2.4e-08
cellular component organization (GO:0016043)	4951	64	28.91	+	2.21	1.89e-11	2.67e-08
organonitrogen compound biosynthetic process (GO:1901566)	1068	28	6.24	+	4.49	2.65e-11	3.42e-08
cellular amide metabolic process (GO:0043603)	634	22	3.7	+	5.94	2.95e-11	3.51e-08
organic substance biosynthetic process (GO:1901576)	3562	52	20.8	+	2.5	5.92e-11	6.55e-08
cellular biosynthetic process (GO:0044249)	3476	51	20.3	+	2.51	8.44e-11	8.72e-08
cellular nitrogen compound biosynthetic process (GO:0044271)	2681	44	15.66	+	2.81	9.29e-11	8.99e-08
protein-containing complex assembly (GO:0065003)	1312	30	7.66	+	3.92	1.2e-10	1.09e-07
biosynthetic process (GO:0009058)	3622	52	21.15	+	2.46	1.81e-10	1.55e-07
organic substance metabolic process (GO:0071704)	7870	82	45.96	+	1.78	2.37e-10	1.94e-07
cellular macromolecule metabolic process (GO:0044260)	5066	62	29.58	+	2.1	6.42e-10	4.97e-07
cellular component biogenesis (GO:0044085)	2300	39	13.43	+	2.9	6.52e-10	4.81e-07
tRNA aminoacylation for protein translation (GO:0006418)	45	8	0.26	+	30.44	7.39e-10	5.2e-07
tRNA aminoacylation (GO:0043039)	48	8	0.28	+	28.54	1.17e-09	7.86e-07
amino acid activation (GO:0043038)	49	8	0.29	+	27.96	1.35e-09	8.72e-07
cellular component assembly (GO:0022607)	2100	36	12.26	+	2.94	2.79e-09	1.73e-06
nitrogen compound metabolic process (GO:0006807)	6997	74	40.86	+	1.81	3.16e-09	1.88e-06
cellular process (GO:0009987)	14149	113	82.62	+	1.37	3.84e-09	2.2e-06
nucleobase-containing compound metabolic process (GO:0006139)	3603	49	21.04	+	2.33	5.47e-09	3.03e-06
ncRNA metabolic process (GO:0034660)	425	16	2.48	+	6.45	6.1e-09	3.26e-06
macromolecule metabolic process (GO:0043170)	6248	68	36.49	+	1.86	6.8e-09	3.51e-06
symbiont process (GO:0044403)	211	12	1.23	+	9.74	7.26e-09	3.63e-06
cellular response to chemical stimulus (GO:0070887)	2182	36	12.74	+	2.83	7.58e-09	3.67e-06
heterocycle metabolic process (GO:0046483)	3736	49	21.82	+	2.25	1.19e-08	5.58e-06
carboxylic acid metabolic process (GO:0019752)	756	20	4.41	+	4.53	2.27e-08	1.03e-05
cellular protein localization (GO:0034613)	1276	26	7.45	+	3.49	2.64e-08	1.17e-05
cellular aromatic compound metabolic process (GO:0006725)	3796	49	22.17	+	2.21	2.69e-08	1.16e-05
cellular macromolecule localization (GO:0070727)	1284	26	7.5	+	3.47	2.99e-08	1.25e-05
intracellular protein transport (GO:0006886)	694	19	4.05	+	4.69	3.13e-08	1.28e-05
organic cyclic compound metabolic process (GO:1901360)	3982	50	23.25	+	2.15	3.27e-08	1.3e-05
primary metabolic process (GO:0044238)	7500	75	43.8	+	1.71	3.62e-08	1.4e-05
nucleocytoplasmic transport (GO:0006913)	203	11	1.19	+	9.28	5.05e-08	1.91e-05
nuclear transport (GO:0051169)	204	11	1.19	+	9.23	5.3e-08	1.95e-05
oxoacid metabolic process (GO:0043436)	798	20	4.66	+	4.29	5.4e-08	1.94e-05
cellular localization (GO:0051641)	1929	32	11.26	+	2.84	5.81e-08	2.05e-05
chromosome organization (GO:0051276)	888	21	5.19	+	4.05	6.31e-08	2.17e-05
cellular response to stress (GO:0033554)	1341	26	7.83	+	3.32	6.98e-08	2.35e-05
tRNA metabolic process (GO:0006399)	167	10	0.98	+	10.25	8.68e-08	2.86e-05
establishment of protein localization to organelle (GO:0072594)	270	12	1.58	+	7.61	9.7e-08	3.13e-05
interspecies interaction between organisms (GO:0044419)	272	12	1.59	+	7.55	1.05e-07	3.31e-05
gene expression (GO:0010467)	3005	41	17.55	+	2.34	1.11e-07	3.44e-05
organic acid metabolic process (GO:0006082)	848	20	4.95	+	4.04	1.41e-07	4.28e-05
cellular response to organic substance (GO:0071310)	1711	29	9.99	+	2.9	1.82e-07	5.42e-05
protein import into nucleus (GO:0006606)	98	8	0.57	+	13.98	1.94e-07	5.68e-05
cellular macromolecule biosynthetic process (GO:0034645)	2692	38	15.72	+	2.42	2.01e-07	5.77e-05
DNA metabolic process (GO:0006259)	630	17	3.68	+	4.62	2.17e-07	6.11e-05
macromolecule biosynthetic process (GO:0009059)	2719	38	15.88	+	2.39	2.4e-07	6.64e-05
import into nucleus (GO:0051170)	102	8	0.6	+	13.43	2.59e-07	7.04e-05
intracellular transport (GO:0046907)	1156	23	6.75	+	3.41	2.89e-07	7.72e-05
cell cycle (GO:0007049)	1173	23	6.85	+	3.36	3.72e-07	9.76e-05
establishment of localization in cell (GO:0051649)	1373	25	8.02	+	3.12	4.16e-07	0.000107
cellular protein metabolic process (GO:0044267)	2805	38	16.38	+	2.32	4.68e-07	0.000119
changes to DNA methylation involved in embryo development (GO:1901538)	8	4	0.05	+	85.62	5.18e-07	0.000129
DNA methylation involved in embryo development (GO:0043045)	8	4	0.05	+	85.62	5.18e-07	0.000127
small molecule metabolic process (GO:0044281)	1495	26	8.73	+	2.98	5.55e-07	0.000134
ADP metabolic process (GO:0046031)	48	6	0.28	+	21.41	7.01e-07	0.000167
negative regulation of biological process (GO:0048519)	4916	54	28.71	+	1.88	7.08e-07	0.000166
coenzyme metabolic process (GO:0006732)	268	11	1.56	+	7.03	7.23e-07	0.000167
response to organic substance (GO:0010033)	2364	34	13.8	+	2.46	9.64e-07	0.00022
protein localization to organelle (GO:0033365)	548	15	3.2	+	4.69	9.97e-07	0.000224
macromolecule localization (GO:0033036)	2082	31	12.16	+	2.55	1.02e-06	0.000226
purine ribonucleoside diphosphate metabolic process (GO:0009179)	53	6	0.31	+	19.39	1.19e-06	0.00026
purine nucleoside diphosphate metabolic process (GO:0009135)	53	6	0.31	+	19.39	1.19e-06	0.000257
monocarboxylic acid biosynthetic process (GO:0072330)	174	9	1.02	+	8.86	1.26e-06	0.000267
response to nitrogen compound (GO:1901698)	802	18	4.68	+	3.84	1.27e-06	0.000265
organonitrogen compound metabolic process (GO:1901564)	4489	50	26.21	+	1.91	1.64e-06	0.000339
cofactor metabolic process (GO:0051186)	424	13	2.48	+	5.25	1.65e-06	0.000336
positive regulation of cellular protein localization (GO:1903829)	293	11	1.71	+	6.43	1.67e-06	0.000336
glucose metabolic process (GO:0006006)	91	7	0.53	+	13.17	1.69e-06	0.000335
ribonucleoside diphosphate metabolic process (GO:0009185)	57	6	0.33	+	18.03	1.77e-06	0.000346
negative regulation of cellular metabolic process (GO:0031324)	2346	33	13.7	+	2.41	1.89e-06	0.000367
cellular response to cytokine stimulus (GO:0071345)	588	15	3.43	+	4.37	2.32e-06	0.000445
nucleic acid metabolic process (GO:0090304)	3102	39	18.11	+	2.15	2.64e-06	0.000499
pyruvate metabolic process (GO:0006090)	64	6	0.37	+	16.05	3.3e-06	0.000615
negative regulation of metabolic process (GO:0009892)	2615	35	15.27	+	2.29	3.34e-06	0.000617
response to cytokine (GO:0034097)	688	16	4.02	+	3.98	3.35e-06	0.00061
cellular amino acid metabolic process (GO:0006520)	257	10	1.5	+	6.66	3.73e-06	0.000671
protein import (GO:0017038)	149	8	0.87	+	9.19	3.85e-06	0.000685
nucleobase-containing compound catabolic process (GO:0034655)	258	10	1.51	+	6.64	3.85e-06	0.000678
nicotinamide nucleotide metabolic process (GO:0046496)	104	7	0.61	+	11.53	3.89e-06	0.000677
cellular protein-containing complex assembly (GO:0034622)	701	16	4.09	+	3.91	4.22e-06	0.000726
pyridine nucleotide metabolic process (GO:0019362)	106	7	0.62	+	11.31	4.38e-06	0.000745
cellular response to nitrogen compound (GO:1901699)	465	13	2.72	+	4.79	4.4e-06	0.00074
monosaccharide metabolic process (GO:0005996)	152	8	0.89	+	9.01	4.43e-06	0.000737
regulation of metabolic process (GO:0019222)	5760	58	33.64	+	1.72	4.54e-06	0.000749
ribonucleoprotein complex biogenesis (GO:0022613)	398	12	2.32	+	5.16	4.99e-06	0.000813
cell division (GO:0051301)	471	13	2.75	+	4.73	5.03e-06	0.000812
regulation of symbiosis, encompassing mutualism through parasitism (GO:0043903)	208	9	1.21	+	7.41	5.1e-06	0.000815
protein localization (GO:0008104)	1801	27	10.52	+	2.57	5.29e-06	0.000836
carboxylic acid biosynthetic process (GO:0046394)	268	10	1.56	+	6.39	5.33e-06	0.000833
negative regulation of macromolecule metabolic process (GO:0010605)	2366	32	13.82	+	2.32	5.41e-06	0.000838
organic acid biosynthetic process (GO:0016053)	269	10	1.57	+	6.37	5.5e-06	0.000843
pyridine-containing compound metabolic process (GO:0072524)	111	7	0.65	+	10.8	5.84e-06	0.000886
glycolytic process (GO:0006096)	40	5	0.23	+	21.41	6.19e-06	0.000931
regulation of cellular protein localization (GO:1903827)	483	13	2.82	+	4.61	6.55e-06	0.000975
nucleoside diphosphate metabolic process (GO:0009132)	73	6	0.43	+	14.08	6.7e-06	0.000988
ATP generation from ADP (GO:0006757)	41	5	0.24	+	20.88	6.91e-06	0.00101
positive regulation of multi-organism process (GO:0043902)	167	8	0.98	+	8.2	8.56e-06	0.00124
negative regulation of nitrogen compound metabolic process (GO:0051172)	2178	30	12.72	+	2.36	8.88e-06	0.00127
protein localization to nucleus (GO:0034504)	168	8	0.98	+	8.15	8.93e-06	0.00127
DNA methylation (GO:0006306)	44	5	0.26	+	19.46	9.48e-06	0.00134
DNA alkylation (GO:0006305)	44	5	0.26	+	19.46	9.48e-06	0.00132
pyruvate biosynthetic process (GO:0042866)	44	5	0.26	+	19.46	9.48e-06	0.00131
negative regulation of biosynthetic process (GO:0009890)	1429	23	8.34	+	2.76	9.79e-06	0.00134
hexose metabolic process (GO:0019318)	121	7	0.71	+	9.91	9.97e-06	0.00136
mitotic cell cycle (GO:0000278)	504	13	2.94	+	4.42	1.02e-05	0.00137
oxidoreduction coenzyme metabolic process (GO:0006733)	122	7	0.71	+	9.83	1.05e-05	0.0014
regulation of viral process (GO:0050792)	172	8	1	+	7.96	1.05e-05	0.00139
positive regulation of DNA metabolic process (GO:0051054)	229	9	1.34	+	6.73	1.07e-05	0.00141
response to chemical (GO:0042221)	3311	39	19.33	+	2.02	1.1e-05	0.00143
positive regulation of viral process (GO:0048524)	81	6	0.47	+	12.68	1.17e-05	0.00151
establishment of protein localization (GO:0045184)	1241	21	7.25	+	2.9	1.21e-05	0.00155
negative regulation of macromolecule biosynthetic process (GO:0010558)	1344	22	7.85	+	2.8	1.22e-05	0.00154
negative regulation of gene expression (GO:0010629)	1556	24	9.09	+	2.64	1.23e-05	0.00154
cellular nitrogen compound catabolic process (GO:0044270)	296	10	1.73	+	5.79	1.23e-05	0.00154
regulation of cellular metabolic process (GO:0031323)	5385	54	31.45	+	1.72	1.32e-05	0.00164
nucleotide catabolic process (GO:0009166)	83	6	0.48	+	12.38	1.34e-05	0.00164
regulation of translation (GO:0006417)	300	10	1.75	+	5.71	1.38e-05	0.00168
cellular response to leukemia inhibitory factor (GO:1990830)	128	7	0.75	+	9.37	1.41e-05	0.00171
response to leukemia inhibitory factor (GO:1990823)	128	7	0.75	+	9.37	1.41e-05	0.0017
heterocycle catabolic process (GO:0046700)	302	10	1.76	+	5.67	1.46e-05	0.00174
carbohydrate catabolic process (GO:0016052)	85	6	0.5	+	12.09	1.52e-05	0.00179
protein transport (GO:0015031)	1159	20	6.77	+	2.96	1.52e-05	0.00178
chromatin organization (GO:0006325)	610	14	3.56	+	3.93	1.65e-05	0.00192
regulation of multi-organism process (GO:0043900)	385	11	2.25	+	4.89	2.04e-05	0.00236
peptide transport (GO:0015833)	1184	20	6.91	+	2.89	2.05e-05	0.00236
negative regulation of cellular process (GO:0048523)	4420	47	25.81	+	1.82	2.07e-05	0.00236
negative regulation of cellular biosynthetic process (GO:0031327)	1395	22	8.15	+	2.7	2.14e-05	0.00242
DNA packaging (GO:0006323)	137	7	0.8	+	8.75	2.15e-05	0.00241
coenzyme biosynthetic process (GO:0009108)	137	7	0.8	+	8.75	2.15e-05	0.00239
aromatic compound catabolic process (GO:0019439)	317	10	1.85	+	5.4	2.18e-05	0.00241
maintenance of DNA methylation (GO:0010216)	7	3	0.04	+	73.39	2.23e-05	0.00245
regulation of cellular component organization (GO:0051128)	2398	31	14	+	2.21	2.33e-05	0.00254
cellular response to oxygen-containing compound (GO:1901701)	807	16	4.71	+	3.4	2.33e-05	0.00253
nicotinamide nucleotide biosynthetic process (GO:0019359)	54	5	0.32	+	15.86	2.38e-05	0.00256
response to oxygen-containing compound (GO:1901700)	1201	20	7.01	+	2.85	2.51e-05	0.00268
amide transport (GO:0042886)	1203	20	7.02	+	2.85	2.57e-05	0.00272
translational initiation (GO:0006413)	55	5	0.32	+	15.57	2.58e-05	0.00272
nucleoside diphosphate phosphorylation (GO:0006165)	55	5	0.32	+	15.57	2.58e-05	0.0027
nucleoside phosphate catabolic process (GO:1901292)	94	6	0.55	+	10.93	2.6e-05	0.0027
purine ribonucleoside monophosphate biosynthetic process (GO:0009168)	94	6	0.55	+	10.93	2.6e-05	0.00269
purine nucleoside monophosphate biosynthetic process (GO:0009127)	94	6	0.55	+	10.93	2.6e-05	0.00267
DNA methylation or demethylation (GO:0044728)	56	5	0.33	+	15.29	2.8e-05	0.00285
cytoskeleton organization (GO:0007010)	1010	18	5.9	+	3.05	2.8e-05	0.00284
positive regulation of cellular component organization (GO:0051130)	1214	20	7.09	+	2.82	2.92e-05	0.00293
regulation of macromolecule metabolic process (GO:0060255)	5330	53	31.12	+	1.7	2.94e-05	0.00293
pyridine nucleotide biosynthetic process (GO:0019363)	57	5	0.33	+	15.02	3.03e-05	0.00301
nucleotide phosphorylation (GO:0046939)	57	5	0.33	+	15.02	3.03e-05	0.00299
ribonucleoside monophosphate biosynthetic process (GO:0009156)	98	6	0.57	+	10.48	3.25e-05	0.00318
RNA metabolic process (GO:0016070)	2677	33	15.63	+	2.11	3.25e-05	0.00317
regulation of DNA metabolic process (GO:0051052)	408	11	2.38	+	4.62	3.42e-05	0.00331
regulation of nitrogen compound metabolic process (GO:0051171)	5122	51	29.91	+	1.71	3.76e-05	0.00362
receptor internalization (GO:0031623)	60	5	0.35	+	14.27	3.81e-05	0.00365
pyridine-containing compound biosynthetic process (GO:0072525)	60	5	0.35	+	14.27	3.81e-05	0.00362
cellular catabolic process (GO:0044248)	1450	22	8.47	+	2.6	3.82e-05	0.00361
ribonucleoprotein complex assembly (GO:0022618)	208	8	1.21	+	6.59	3.9e-05	0.00366
regulation of cellular amide metabolic process (GO:0034248)	343	10	2	+	4.99	4.17e-05	0.00389
regulation of primary metabolic process (GO:0080090)	5255	52	30.69	+	1.69	4.28e-05	0.00397
organic cyclic compound catabolic process (GO:1901361)	345	10	2.01	+	4.96	4.37e-05	0.00403
regulation of biosynthetic process (GO:0009889)	3648	40	21.3	+	1.88	4.46e-05	0.00408
regulation of protein localization (GO:0032880)	950	17	5.55	+	3.06	4.54e-05	0.00414
response to stress (GO:0006950)	2988	35	17.45	+	2.01	4.61e-05	0.00418
nucleoside monophosphate biosynthetic process (GO:0009124)	105	6	0.61	+	9.79	4.69e-05	0.00422
monocarboxylic acid metabolic process (GO:0032787)	428	11	2.5	+	4.4	5.21e-05	0.00467
ribosomal large subunit export from nucleus (GO:0000055)	10	3	0.06	+	51.37	5.24e-05	0.00466
response to organonitrogen compound (GO:0010243)	681	14	3.98	+	3.52	5.35e-05	0.00473
mitotic cell cycle process (GO:1903047)	430	11	2.51	+	4.38	5.43e-05	0.00478
regulation of viral release from host cell (GO:1902186)	32	4	0.19	+	21.41	5.53e-05	0.00484
ribonucleoprotein complex subunit organization (GO:0071826)	219	8	1.28	+	6.26	5.54e-05	0.00482
ribose phosphate metabolic process (GO:0019693)	357	10	2.08	+	4.8	5.77e-05	0.005
DNA modification (GO:0006304)	66	5	0.39	+	12.97	5.85e-05	0.00503
negative regulation of cellular macromolecule biosynthetic process (GO:2000113)	1313	20	7.67	+	2.61	8.53e-05	0.0073
interaction with symbiont (GO:0051702)	72	5	0.42	+	11.89	8.63e-05	0.00734
nucleobase-containing small molecule biosynthetic process (GO:0034404)	118	6	0.69	+	8.71	8.7e-05	0.00736
nucleotide metabolic process (GO:0009117)	456	11	2.66	+	4.13	9.04e-05	0.00761
ATP biosynthetic process (GO:0006754)	73	5	0.43	+	11.73	9.18e-05	0.00769
DNA conformation change (GO:0071103)	174	7	1.02	+	6.89	9.19e-05	0.00765
cellular response to organonitrogen compound (GO:0071417)	380	10	2.22	+	4.51	9.55e-05	0.00791
cellular response to DNA damage stimulus (GO:0006974)	631	13	3.68	+	3.53	9.81e-05	0.00808
regulation of cellular biosynthetic process (GO:0031326)	3584	39	20.93	+	1.86	0.0001	0.00822
protein metabolic process (GO:0019538)	3584	39	20.93	+	1.86	0.0001	0.00818
viral translation (GO:0019081)	13	3	0.08	+	39.52	0.000101	0.00822
protein complex oligomerization (GO:0051259)	546	12	3.19	+	3.76	0.000102	0.00822
nucleoside phosphate metabolic process (GO:0006753)	464	11	2.71	+	4.06	0.000105	0.00843
viral process (GO:0016032)	123	6	0.72	+	8.35	0.000108	0.00864
cofactor biosynthetic process (GO:0051188)	180	7	1.05	+	6.66	0.000113	0.00895
small molecule biosynthetic process (GO:0044283)	469	11	2.74	+	4.02	0.000115	0.0091
positive regulation of organelle organization (GO:0010638)	556	12	3.25	+	3.7	0.00012	0.00946
ribosome localization (GO:0033750)	14	3	0.08	+	36.7	0.000123	0.00958
ribosomal subunit export from nucleus (GO:0000054)	14	3	0.08	+	36.7	0.000123	0.00953
response to epidermal growth factor (GO:0070849)	40	4	0.23	+	17.12	0.000123	0.00952
receptor-mediated endocytosis (GO:0006898)	127	6	0.74	+	8.09	0.000128	0.00986
posttranscriptional regulation of gene expression (GO:0010608)	395	10	2.31	+	4.34	0.00013	0.00997
cell cycle process (GO:0022402)	742	14	4.33	+	3.23	0.00013	0.00993
purine ribonucleoside monophosphate metabolic process (GO:0009167)	188	7	1.1	+	6.38	0.000146	0.0111
stress granule assembly (GO:0034063)	15	3	0.09	+	34.25	0.000146	0.0111
positive regulation of DNA replication (GO:0045740)	42	4	0.25	+	16.31	0.000147	0.011
purine ribonucleoside triphosphate metabolic process (GO:0009205)	189	7	1.1	+	6.34	0.000151	0.0113
purine nucleoside monophosphate metabolic process (GO:0009126)	189	7	1.1	+	6.34	0.000151	0.0112
purine ribonucleoside triphosphate biosynthetic process (GO:0009206)	83	5	0.48	+	10.32	0.000163	0.0121
ribonucleoside monophosphate metabolic process (GO:0009161)	192	7	1.12	+	6.24	0.000166	0.0122
ribonucleoside triphosphate metabolic process (GO:0009199)	193	7	1.13	+	6.21	0.000171	0.0125
positive regulation of protein localization to nucleus (GO:1900182)	84	5	0.49	+	10.19	0.000172	0.0125
purine nucleoside triphosphate biosynthetic process (GO:0009145)	84	5	0.49	+	10.19	0.000172	0.0125
rRNA-containing ribonucleoprotein complex export from nucleus (GO:0071428)	16	3	0.09	+	32.11	0.000173	0.0125
regulation of organelle organization (GO:0033043)	1169	18	6.83	+	2.64	0.000175	0.0126
purine ribonucleotide metabolic process (GO:0009150)	333	9	1.94	+	4.63	0.000177	0.0127
regulation of viral life cycle (GO:1903900)	136	6	0.79	+	7.55	0.000183	0.0131
modification of morphology or physiology of other organism involved in symbiotic interaction (GO:0051817)	86	5	0.5	+	9.96	0.00019	0.0135
ribonucleoside triphosphate biosynthetic process (GO:0009201)	86	5	0.5	+	9.96	0.00019	0.0135
purine nucleoside triphosphate metabolic process (GO:0009144)	198	7	1.16	+	6.05	0.000199	0.014
glutaminyl-tRNA aminoacylation (GO:0006425)	2	2	0.01	+	> 100	0.000199	0.014
viral gene expression (GO:0019080)	17	3	0.1	+	30.22	0.000203	0.0141
protein folding (GO:0006457)	139	6	0.81	+	7.39	0.000205	0.0142
ribonucleotide metabolic process (GO:0009259)	342	9	2	+	4.51	0.000215	0.0149
regulation of macromolecule biosynthetic process (GO:0010556)	3451	37	20.15	+	1.84	0.000216	0.0148
cellular response to extracellular stimulus (GO:0031668)	201	7	1.17	+	5.96	0.000217	0.0149
nucleoside monophosphate metabolic process (GO:0009123)	203	7	1.19	+	5.91	0.00023	0.0157
protein targeting to lysosome (GO:0006622)	18	3	0.11	+	28.54	0.000236	0.016
RNA phosphodiester bond hydrolysis, endonucleolytic (GO:0090502)	18	3	0.11	+	28.54	0.000236	0.0159
positive regulation of establishment of protein localization (GO:1904951)	427	10	2.49	+	4.01	0.00024	0.0162
purine nucleotide metabolic process (GO:0006163)	350	9	2.04	+	4.4	0.000254	0.017
catabolic process (GO:0009056)	1633	22	9.54	+	2.31	0.000256	0.0171
Ras protein signal transduction (GO:0007265)	209	7	1.22	+	5.74	0.000273	0.0182
nucleotide biosynthetic process (GO:0009165)	209	7	1.22	+	5.74	0.000273	0.0181
macromolecule methylation (GO:0043414)	210	7	1.23	+	5.71	0.000281	0.0185
chromatin assembly (GO:0031497)	94	5	0.55	+	9.11	0.000282	0.0185
organophosphate catabolic process (GO:0046434)	148	6	0.86	+	6.94	0.000284	0.0186
cellular macromolecule catabolic process (GO:0044265)	705	13	4.12	+	3.16	0.000284	0.0185
nucleobase-containing small molecule metabolic process (GO:0055086)	522	11	3.05	+	3.61	0.000285	0.0184
nucleoside triphosphate metabolic process (GO:0009141)	214	7	1.25	+	5.6	0.000314	0.0203
receptor metabolic process (GO:0043112)	97	5	0.57	+	8.83	0.000324	0.0208
nucleoside triphosphate biosynthetic process (GO:0009142)	97	5	0.57	+	8.83	0.000324	0.0207
organelle localization (GO:0051640)	445	10	2.6	+	3.85	0.000331	0.0211
negative regulation of DNA demethylation (GO:1901536)	3	2	0.02	+	> 100	0.000331	0.021
positive regulation of methylation-dependent chromatin silencing (GO:0090309)	3	2	0.02	+	> 100	0.000331	0.0209
negative regulation of hyaluronan biosynthetic process (GO:1900126)	3	2	0.02	+	> 100	0.000331	0.0208
nucleoside phosphate biosynthetic process (GO:1901293)	216	7	1.26	+	5.55	0.000331	0.0208
negative regulation of nucleobase-containing compound metabolic process (GO:0045934)	1344	19	7.85	+	2.42	0.000333	0.0208
purine ribonucleotide biosynthetic process (GO:0009152)	153	6	0.89	+	6.72	0.000337	0.021
positive regulation of protein import into nucleus (GO:0042307)	53	4	0.31	+	12.92	0.000338	0.0209
negative regulation of apoptotic process (GO:0043066)	922	15	5.38	+	2.79	0.000359	0.0222
drug metabolic process (GO:0017144)	538	11	3.14	+	3.5	0.000365	0.0225
RNA localization (GO:0006403)	156	6	0.91	+	6.59	0.000372	0.0228
regulation of cellular localization (GO:0060341)	825	14	4.82	+	2.91	0.000377	0.023
cellular response to stimulus (GO:0051716)	6316	56	36.88	+	1.52	0.0004	0.0243
positive regulation of viral life cycle (GO:1903902)	56	4	0.33	+	12.23	0.000411	0.0249
negative regulation of cell death (GO:0060548)	1041	16	6.08	+	2.63	0.00042	0.0253
regulation of DNA replication (GO:0006275)	103	5	0.6	+	8.31	0.000422	0.0253
negative regulation of programmed cell death (GO:0043069)	937	15	5.47	+	2.74	0.000424	0.0254
microtubule cytoskeleton organization (GO:0000226)	460	10	2.69	+	3.72	0.000426	0.0254
nitrogen compound transport (GO:0071705)	1438	20	8.4	+	2.38	0.000436	0.0259
ribonucleotide biosynthetic process (GO:0009260)	161	6	0.94	+	6.38	0.000438	0.0259
response to endogenous stimulus (GO:0009719)	1050	16	6.13	+	2.61	0.000461	0.0272
ATP metabolic process (GO:0046034)	163	6	0.95	+	6.3	0.000466	0.0273
positive regulation of protein import (GO:1904591)	58	4	0.34	+	11.81	0.000466	0.0273
purine nucleotide biosynthetic process (GO:0006164)	164	6	0.96	+	6.27	0.000481	0.028
glomerular visceral epithelial cell migration (GO:0090521)	4	2	0.02	+	85.62	0.000494	0.0287
positive regulation of telomerase RNA localization to Cajal body (GO:1904874)	4	2	0.02	+	85.62	0.000494	0.0286
cellular response to interleukin-4 (GO:0071353)	24	3	0.14	+	21.41	0.000505	0.0291
regulation of catabolic process (GO:0009894)	752	13	4.39	+	2.96	0.000518	0.0297
regulation of cellular macromolecule biosynthetic process (GO:2000112)	3371	35	19.69	+	1.78	0.000522	0.0299
purine-containing compound metabolic process (GO:0072521)	388	9	2.27	+	3.97	0.000528	0.0301
regulation of protein metabolic process (GO:0051246)	2592	29	15.14	+	1.92	0.000528	0.03
positive regulation of translation (GO:0045727)	109	5	0.64	+	7.86	0.000541	0.0306
ribose phosphate biosynthetic process (GO:0046390)	168	6	0.98	+	6.12	0.000544	0.0306
purine-containing compound biosynthetic process (GO:0072522)	168	6	0.98	+	6.12	0.000544	0.0305
DNA replication (GO:0006260)	169	6	0.99	+	6.08	0.00056	0.0313
cellular response to external stimulus (GO:0071496)	237	7	1.38	+	5.06	0.000568	0.0316
protein monoubiquitination (GO:0006513)	62	4	0.36	+	11.05	0.000592	0.0328
cellular response to peptide hormone stimulus (GO:0071375)	171	6	1	+	6.01	0.000595	0.0329
chromatin assembly or disassembly (GO:0006333)	112	5	0.65	+	7.64	0.000608	0.0335
regulation of cell cycle process (GO:0010564)	573	11	3.35	+	3.29	0.000612	0.0336
cytoplasmic translation (GO:0002181)	63	4	0.37	+	10.87	0.000627	0.0343
ribonucleoprotein complex export from nucleus (GO:0071426)	63	4	0.37	+	10.87	0.000627	0.0342
organic substance catabolic process (GO:1901575)	1366	19	7.98	+	2.38	0.000648	0.0352
protein-containing complex localization (GO:0031503)	174	6	1.02	+	5.91	0.00065	0.0352
ribonucleoprotein complex localization (GO:0071166)	64	4	0.37	+	10.7	0.000663	0.0358
cellular response to nutrient levels (GO:0031669)	175	6	1.02	+	5.87	0.000669	0.036
killing by symbiont of host cells (GO:0001907)	5	2	0.03	+	68.5	0.000689	0.0369
RNA localization to nucleus (GO:0090685)	5	2	0.03	+	68.5	0.000689	0.0368
RNA localization to Cajal body (GO:0090670)	5	2	0.03	+	68.5	0.000689	0.0367
scaRNA localization to Cajal body (GO:0090666)	5	2	0.03	+	68.5	0.000689	0.0366
phenylalanyl-tRNA aminoacylation (GO:0006432)	5	2	0.03	+	68.5	0.000689	0.0364
viral translational termination-reinitiation (GO:0075525)	5	2	0.03	+	68.5	0.000689	0.0363
disruption by symbiont of host cell (GO:0044004)	5	2	0.03	+	68.5	0.000689	0.0362
protein targeting to vacuole (GO:0006623)	27	3	0.16	+	19.03	0.000692	0.0362
response to interleukin-4 (GO:0070670)	27	3	0.16	+	19.03	0.000692	0.0361
regulation of nuclease activity (GO:0032069)	27	3	0.16	+	19.03	0.000692	0.036
negative regulation of RNA metabolic process (GO:0051253)	1212	17	7.08	+	2.4	0.000765	0.0396
organic substance transport (GO:0071702)	1734	22	10.13	+	2.17	0.000766	0.0396
RNA export from nucleus (GO:0006405)	67	4	0.39	+	10.22	0.00078	0.0401
modification by host of symbiont morphology or physiology (GO:0051851)	67	4	0.39	+	10.22	0.00078	0.04
regulation of cellular component biogenesis (GO:0044087)	892	14	5.21	+	2.69	0.000803	0.041
response to hormone (GO:0009725)	595	11	3.47	+	3.17	0.000828	0.0422
chromatin remodeling (GO:0006338)	122	5	0.71	+	7.02	0.000882	0.0448
response to peptide hormone (GO:0043434)	256	7	1.49	+	4.68	0.000882	0.0446
positive regulation of cytoplasmic translation (GO:2000767)	6	2	0.04	+	57.08	0.000915	0.0462
regulation of genetic imprinting (GO:2000653)	6	2	0.04	+	57.08	0.000915	0.046
positive regulation of nuclease activity (GO:0032075)	6	2	0.04	+	57.08	0.000915	0.0459
ribosomal small subunit export from nucleus (GO:0000056)	6	2	0.04	+	57.08	0.000915	0.0457
mature ribosome assembly (GO:0042256)	6	2	0.04	+	57.08	0.000915	0.0456
macromolecule catabolic process (GO:0009057)	801	13	4.68	+	2.78	0.00092	0.0457
cellular response to insulin stimulus (GO:0032869)	124	5	0.72	+	6.91	0.000946	0.0468
sister chromatid segregation (GO:0000819)	124	5	0.72	+	6.91	0.000946	0.0466
gene silencing (GO:0016458)	124	5	0.72	+	6.91	0.000946	0.0465
positive regulation of DNA biosynthetic process (GO:2000573)	71	4	0.41	+	9.65	0.000959	0.047
positive regulation of telomere maintenance via telomerase (GO:0032212)	31	3	0.18	+	16.57	0.001	0.049
mitotic spindle organization (GO:0007052)	72	4	0.42	+	9.51	0.00101	0.0491
protein-DNA complex assembly (GO:0065004)	126	5	0.74	+	6.8	0.00101	0.0492
spindle organization (GO:0007051)	126	5	0.74	+	6.8	0.00101	0.049
localization (GO:0051179)	4604	43	26.89	+	1.6	0.00103	0.0496
