## Supplementary Table 5 for "Recent evolution of a TET-controlled and DPPA3/STELLA-driven pathway of passive demethylation in mammals"

### Sheet: Sheet1
	Supplementary Table 5: Oligonucleotides used in this study
	RT-qPCR Primers
	Name	Sequence
	Tet1_F	CCAGGAAGAGGCGACTACGTT
	Tet1_R	TTAGTGTTGTGTGAACCTGATTTATTGT
	Tet2_F	ACTTCTCTGCTCATTCCCACAGA
	Tet2_R	GGTGCCTCTGGAGTGTTGGT
	Tet3_F	GAGCACGCCAGAGAAGATCAA
	Tet3_R	CAGGCTTTGCTGGGACAATC
	Dnmt1_F	GGCGGAAATCAAAGGAGGAT
	Dnmt1_R	CCTGGGTCTGGAACTTCTTTTATC
	Dnmt3a_F	AAGTGCAGAAACATCGAGGACAT
	Dnmt3a_R	CTGGCACATGCCTCCAATG
	Dnmt3b_F	CCCGTTCGACTTGGTGATTG
	Dnmt3b_R	CTTCCTGTGCCCTCATATAAACCT
	Uhrf1_F	GGCAGCTGAAGCGGATGA
	Uhrf1_R	CCATGCACCGAAGATATTGTCA
	Dppa3_F	GACCCAATGAAGGACCCTGAA
	Dppa3_R	GCTTGACACCGGGGTTTAG
	Gapdh_F	CATGGCCTTCCGTGTTCCTA
	Gapdh_R	CTTCACCACCTTCTTGATGTCATC
	Oligonucleotides for Cloning gRNAs
	Name	Sequence
	Tet1_cat_mut_gRNA_F	CACCGTGAATGTCCTTGTGAGAAT
	Tet1_cat_mut_gRNA_R	AAACATTCTCACAAGGACATTCAC
	Tet2_cat_gRNA_F	caccGCATGTTCTGCTGGTCTCTG
	Tet2_cat_gRNA_R	aaacCAGAGACCAGCAGAACATGC
	Dppa3_3prime_gRNA_R	aaacCCATGGCGATGCGATGGGCAC
	Dppa3_3prime_gRNA_F	caccGTGCCCATCGCATCGCCATGG
	Dppa3_5prime_gRNA_R	aaacTGGCTGTCGACGATGCCGCAC
	Dppa3_5prime_gRNA_F	caccGTGCGGCATCGTCGACAGCCA
	Dppa3_C_term_HALO_gRNA_F	caccGTGCGAAAATCGGGAAGAATT
	Dppa3_C_term_HALO_gRNA_R	aaacAATTCTTCCCGATTTTCGCAC
	Uhrf1_C_term_GFP_gRNA_F	caccGTGCCTGGGTCTCAGCATCAC
	Uhrf1_C_term_GFP_gRNA_F	aaacGTGATGCTGAGACCCAGGCAC
	Oligonucleotides for Cloning Homology Donors and Expression Vectors
	Name	Sequence
	SfiI_pIRES_DsRed_F	CTCGAAAGGCCTCTGAGGCCACCcgctagcgctaccggac
	SfiI_pIRES_DsRed_R	TCGATGGAAGCTTGGCCTGACAGGCCctactggaacaggtggtgg
	Dppa3_L_HA_HALO_F	ctaagccatcactccagtccc
	Dppa3_L_HA_HALO_R	ATTCTTCCCGATTTTCGCATTCTC
	Dppa3_R_HA_HALO_F	TAGGAGCTTACATTGTACGCTGCCC
	Dppa3_R_HA_HALO_R	CTTTATTCCTCAGCCCTGGGC
	Dppa3_HALOlink_R	CAGCGTACAATGTAAGCTCCTAaccggaaatctccagagtagac
	Dppa3_HALOlink_F	AATGCGAAAATCGGGAAGAATgaaccaacaactgaagacctcGCAGAAATCGGTACTGGCTTTC
	SBmSC_free_mScar_GIB_link_up	ACGATGACAAGGGCGatCGCagcggcAGCggccGCGAACCAACAAC
	SBmSC_free_mScar_GIB_link_dwn	GTTGTTGGTTCGCggccGCTgccgctGCGatCGCCCTTGTCATCGT
	SBmSC_Asi_pSB_eGFP_F	CGATGACAAGGGCGatCGCGTGTCAAAAGGGGAGGAGCTT
	SBmSC_NotI_pSB_eGFP_F	GTTGGTTCGCggccGCTCTTGTAGAGTTCATCCATCCCC
	SBmSC_AsiSi-Dppa3-start-F	CGATGACAAGGGCGatCGCgaggaaccatcagagaaa
	SBmSC_Dppa3-end-NotI-R	GTTGGTTCGCggccGCTattcttcccgattttcgcattctc
	SBmSC_D3_1-60-NotI_R	GTTGGTTCGCggccGCTccgtagactgcgccggcgt
	SBmSC_AsiSI-D3-61-150_F	CGATGACAAGGGCGatCGCaaccgcattgcagccgtacc
	SBiDsR_AsiSi-Dppa3-start-F	CGATGACAAGGGCGatCGCgaggaaccatcagagaaa
	SBiDsR_Dppa3_FL_STOP_NotI_R	ataggcttaccGCggccGCctaattcttcccgattttcgcattc
	SBiDsR_AsiSI-D3-61-150_F	CGATGACAAGGGCGatCGCaaccgcattgcagccgtacc
	SBiDsR_Dppa3_1-60_STOP_NotI_R	ataggcttaccGCggccGCctaccgtagactgcgccggcgt
	pGEX4T-mDppa3_F	TTAGCAGCCGGATCCCTAATTCTTCCCGATTTTCGCA
	pGEX4T-mDppa3_R	CGTGGATCCCCGAATTCCATGGAGGAACCATCAGAGAAAGTC
	Oligonucleotides for PCR and RFLP Analysis
	Name	Sequence
	Tet1_cat_scrF	AATGACATTTTAGGAGCACACC
	Tet1_cat_scrR	CCCATATGCAGACAAAACCA
	Tet2_cat_scrF	GGCCACGGGAACATAATCTA
	Tet2_cat_scrR	CCAGACTGCTGTTTGGGTCT
	Dppa3_uptream_F_1	CACAGACTGACTGCTAATTGG
	Dppa3_intern_R_2	CCAGCATTTTCACCCCGAG
	Dppa3_inter1_F_3	GGGACAGTGAGCCATTCAG
	Dppa3_downstream_4	GGAAATTAGAACGTACATACTCC
	Dppa3_HALO_external_F	CTAAGCCATCACTCCAGTCCC
	Dppa3_HALO_external_R	CTTTATTCCTCAGCCCTGGGC
	Uhrf1_GFP_external_F	TGTACGTGAGAGGACGGAGT
	Uhrf1_GFP_external_R	TTTCTAGGCAGCTGGTGTGG
	Locus-specific Bisulfite Primers (PCR1)
	Name	Sequence
	L1 Forward	GTTGAGGTAGTATTTTTTGTGGGT
	L1 Reverse	TTCCAAAAACTATCAAATTCTCTAAC
	Primer Overhangs for Illumina Sequencing (PCR1)
	Type	Sequence
	Truseq Style Illumina Overhang	ACACTCTTTCCCTACACGACGCTCTTCCGATCT
	Nextera Style Illumina Overhang	GTCTCGTGGGCTCGGAGATGTGTATAAGAGACAG
	Complete Locus-specific Primers for Illumina Sequencing (PCR1)
	Name	Sequence
	L1_biseq_F	ACACTCTTTCCCTACACGACGCTCTTCCGATCTGTTGAGGTAGTATTTTTTGTGGGT
	L1_biseq_R	GTCTCGTGGGCTCGGAGATGTGTATAAGAGACAGTTCCAAAAACTATCAAATTCTCTAAC
	ssDNA Donor Oligonucleotides
	Name	Sequence
	Tet1_CM_donor	ATATGAAGAAGTTGCTGGAGACTGTCGACTTGGAAATGAAGAGGGGCGTCCTTTCTCTGGTGTCACCTGTTGCATGGATT TTTGTGCCCATTCTtacAAGgccATTCACAACATGCACAACGGAAGCACCGTGGTATGCACTGAGTACTTTAATCCTTTA TGCTTTAGGTGTGCTCCTAAAATGTCATTGTATTCAAA
	Tet2_CM_donor	ATTTGAACACCAAGCCCCAGACTGCTGTTTGGGTCTGAAGGAAGGCCGGCCATTCTCAGGAGTCACTGCATGTTTGGACT TCTCTGCTCATTCCtacAGAgctCAGCAGAACATGCCAAATGGCAGTACAGTGGTAAGTGGCACCCCACGATCCTAGCAG CGTCTGCCACTGACAAGCACAAGCTGTACAGTGCTTGGCA
	Synthesized dsDNA Fragment
	Name	Sequence
	Kozak-BIO-3xFLAG-AsiSI-NotI_gb	ccaccATGGGCCTGAACGACATCTTCGAGGCTCAGAAAATCGAATGGCACGAAAGCGGCAGAGGCAGCGGCAGCGACTAC AAAGACCATGACGGTGATTATAAAGATCATGACATCGATTACAAGGATGACGATGACAAGGGCGATCGCCCGGGAATTGA CTAGTGCGGCCGCggtaagcctatccctaaccctctcctcggtctcgattctacgAGTTAACGAATTCtctagaggatc
	SfiI-FLAG-Asi-Not-mscarlet-SfiI-gBlock	CCTCGAAAGGCCTctgAGGCCACCcgctagcccaccATGGGCCTGAACGACATCTTCGAGGCTCAGAAAATCGAATGGCA CGAAAGCGGCAGAGGCAGCGGCAGCGACTACAAAGACCATGACGGTGATTATAAAGATCATGACATCGATTACAAGGATG ACGATGACAAGGGCGatCGCCCGGGAATTGACTAGTAGCggccGCGAACCAACAACTGAAGACCTCTATTTTCAATCTGA TAACGCCATCGCAGTGTCCAAAGGCGAAGCTGTAATAAAGGAGTTCATGCGCTTTAAGGTGCATATGGAAGGATCTATGA ATGGACACGAGTTTGAGATTGAGGGCGAGGGGGAGGGGAGACCTTACGAAGGTACTCAAACAGCTAAGCTGAAGG…
